# A normalization method that controls for total RNA abundance affects the identification of differentially expressed genes, revealing bias toward morning-expressed responses

**DOI:** 10.1101/2023.10.28.564442

**Authors:** Kanjana Laosuntisuk, Amaranatha Vennapusa, Impa M. Somayanda, Adam R. Leman, SV Krishna Jagadish, Colleen J. Doherty

## Abstract

RNA-Sequencing is widely used to investigate changes in gene expression at the transcription level in plants. Most plant RNA-Seq analysis pipelines base the normalization approaches on the assumption that total transcript levels do not vary between samples. However, this assumption has not been demonstrated. In fact, many common experimental treatments and genetic alterations affect transcription efficiency or RNA stability, resulting in unequal transcript abundance. The addition of synthetic RNA controls is a simple correction that controls for variation in total mRNA levels. However, adding spike-ins appropriately is challenging with complex plant tissue, and carefully considering how they are added is essential to their successful use. We demonstrate that adding external RNA spike-ins as a normalization control produces differences in RNA-Seq analysis compared to traditional normalization methods, even between two times of day in untreated plants. We illustrate the use of RNA spike-ins with 3’ RNA-Seq and present a normalization pipeline that accounts for differences in total transcriptional levels. We evaluate the effect of normalization methods on identifying differentially expressed genes in the context of identifying the effect of the time of day on gene expression and response to chilling stress in sorghum.
