## Supplemental Table for "A normalization method that controls for total RNA abundance affects the identification of differentially expressed genes, revealing bias toward morning-expressed responses"

### Sheet: SuppTable1
Supplemental Table 1 Read count in the synthetic RNA-Seq dataset for demonstrating the effect of global transcription change.
Condition	Case 1: similar library size with double global transcription in condition B		Case 2: different library size with double global transcription in condition B
	gene	spike-ins	gene	spike-ins
condition_A1	5047422	2585	7950537	4088
condition_A2	5049684	2601	13011004	6717
condition_A3	5068476	2602	9214332	4743
condition_A4	5079827	2595	14051257	7197
condition_B1	5076323	2586	29249912	7460
condition_B1	5111772	2589	11154282	2812
condition_B3	5088368	2599	20924628	5340
condition_B4	5090521	2583	28352360	7209

### Sheet: SuppTable2
Supplemental Table 2 Read count in the synthetic RNA-Seq dataset for demonstrating the effect of proportional changes of the RNA pool with similar library size across samples.
Condition	Case 1: similar library size across samples		Case 2: different library size across samples
	genes	spike-ins	genes	spike-ins
condition_A1	5047422	2585	7950537	4088
condition_A2	5049684	2601	13011004	6717
condition_A3	5068476	2602	9214332	4743
condition_A4	5079827	2595	14051257	7197
condition_B1	5076323	2586	14624956	7460
condition_B1	5111772	2589	5577141	2812
condition_B3	5088368	2599	10462314	5340
condition_B4	5090521	2583	14176180	7209

### Sheet: SuppTable3
Supplemental Table 3 Number of DEGs and confusion matrix tables under the effect of proportional changes of the RNA pool.
Case	Situation	Normalization method	number of upregulated genes in condition_A		number of upregulated genes in condition_B		total DEG			confusion matrix results
			actual	predicted	actual	predicted	actual	predicted		number of true positive	number of true negative	number of false positive	number of false negative	% accuracy	sensitivity	specificity
Case 1: similar library size across samples	no changes in gene expression	no spike-ins	0	0	0	0	0	0
		with spike-ins	0	0	0	0	0	0
	25% of genes are 10x increase	no spike-ins	197	446	2500	2105	2697	2551		2132	419	565	6884	0.9016	0.7905	0.9426
		with spike-ins	197	113	2500	2498	2697	2611		2437	174	260	7129	0.9566	0.9036	0.9762
	50% of genes are 10x increase	no spike-ins	129	2674	5000	2792	5129	5466		2921	2545	2208	2326	0.5247	0.5695	0.4775
		with spike-ins	129	90	5000	4972	5129	5062		4888	174	241	4697	0.9585	0.953	0.9643
Case 2: different library size across samples	no changes in gene expression	no spike-ins	0	1	0	0	0	0
		with spike-ins	0	1	0	0	0	0
	25% of genes are 10x increase	no spike-ins	535	2124	2659	2105	2697	2551		2148	511	549	6792	0.894	0.7964	0.93
		with spike-ins	94	2484	2578	2498	2697	2611		2404	174	293	7129	0.9533	0.8914	0.9762
	50% of genes are 10x increase	no spike-ins	2546	2673	5219	2792	5129	5466		2802	2417	2327	2454	0.5256	0.5463	0.5038
		with spike-ins	107	4996	5103	4972	5129	5062		4884	219	245	4652	0.9536	0.9522	0.955

### Sheet: SuppTable4
Supplemental Table 4 Number of reads after pre-processing (adapter trimming and rRNA removal), genome alignment, and gene assignment.
sample name	number of raw reads	number of reads after pre-processing	% of pre-processed reads to raw reads	number of uniquely mapped reads	% of uniquely mapped reads to total input reads	number of reads assigned to genes after removing low-expressed genes	number of reads assigned to external RNA spike-ins
control_am 1	13255522	10725236	0.8091	9667866	0.9014	8260956	4287
control_am 2	7703848	6127080	0.7953	5638117	0.9202	4868588	2316
control_am 3	7601406	6392220	0.8409	5795803	0.9067	4944488	2979
control_am 4	13473623	11583672	0.8597	10642211	0.9187	9163065	5629
control_pm 1	27581305	23000452	0.8339	20682261	0.8992	17562764	12011
control_pm 2	6788002	5890132	0.8677	5457307	0.9265	4684674	3684
control_pm 3	16281373	13599353	0.8353	12596248	0.9262	10924355	5701
control_pm 4	8362477	6905598	0.8258	6324518	0.9159	5411326	2955
chilling_am 1	19529162	16949668	0.8679	15116976	0.8919	12831030	6453
chilling_am 2	19142420	16431508	0.8584	14600978	0.8886	12302621	8177
chilling_am 3	13588003	10733378	0.7899	9630467	0.8972	8162354	4455
chilling_am 4	14900653	11749840	0.7885	10627012	0.9044	9121925	7073
chilling_pm 1	6513671	5547752	0.8517	4971033	0.896	4231104	2694
chilling_pm 2	18387285	16338254	0.8886	14612147	0.8944	12476518	5941
chilling_pm 3	21052876	18421838	0.875	16510861	0.8963	14186928	7602
chilling_pm 4	13990560	11862052	0.8479	10671625	0.8996	9091790	3417

### Sheet: SuppTable5
Supplemental Table 5 Genes encoding the subunits of RNA polymerases were differentially expressed between AM and PM in control and chilling stress conditions according to the Median of Ratio and RNA spike-in normalization methods.
locus ID	name	type of RNAP	Median of Ratio		Spike-in
			control	chilling	control	chilling
Sobic.007G044100	NRPB1	II		AM up
Sobic.001G155000	NRPB2	II		AM up
Sobic.002G145000	NRPB3	I			PM up	PM up
Sobic.004G012800	NRPB4	II	PM up		PM up	PM up
Sobic.006G127500	NRPB5A	I, II, III, IV	PM up	PM up	PM up	PM up
Sobic.001G179000	NRPB6A	I, II, III, IV, V			PM up	PM up
Sobic.003G045400	NRPB7	II		PM up		PM up
Sobic.009G130400	NRPB7	II			PM up
Sobic.001G014500	NRPB8B	I, II, III, IV			PM up	PM up
Sobic.001G013500	NRPB8B	I, II, III, IV	PM up		PM up	PM up
Sobic.002G374200	NRPB9A	II, IV, V			PM up	PM up
Sobic.009G165600	NRPB9A	II, IV, V	PM up		PM up
Sobic.008G128900	NRPB9B	II, IV, V	PM up	PM up	PM up	PM up
Sobic.008G058300	NRPB10	II			PM up	PM up
Sobic.002G000300	NRPB11	II, IV, V			PM up	PM up
Sobic.006G013900	NRPB11	II, IV, V	PM up		PM up
Sobic.007G068800	NRPB12	II, III, IV, V				PM up
Sobic.006G131200	NRPC1	III	PM up		PM up	PM up
Sobic.006G185200	NRPD1A	IV	PM up		PM up	PM up
Sobic.001G448100	NRPD2A	IV	PM up	PM up	PM up	PM up
Sobic.006G236000	NRPD2A	IV	PM up	PM up	PM up	PM up
Sobic.005G030600	NRPE5	V	PM up	PM up	PM up	PM up
Sobic.009G052500	NRPE7	V				PM up
